# A comprehensive pharmacodynamic dataset reconciles 50 years of laboratory and clinical knowledge

**DOI:** 10.1101/2025.09.22.676882

**Authors:** Eugene F Douglass, Chinmay Joshi, Emily Hannan, Tobin Paez, Elizabeth A. Hughes, Jonathan P. Mochel

**Affiliations:** Department of Pharmaceutical and Biomedical Sciences, University of Georgia, 250 W. Green Street, Athens, GA 30602; Precision One Health Initiative, University of Georgia College of Veterinary Medicine, Athens, GA, USA

## Abstract

Single-agent clinical response data for widely used chemotherapies have remained difficult to analyze because they are scattered across decades of print literature. We consolidated these sources into NCI1970-Meta, a 49,002-patient dataset covering 30 drugs across 18 cancers, enabling the first quantitative comparison of clinical outcomes, laboratory potency metrics, clinical exposure, and literature-derived biomarkers.

Clinical patterns were strongly lineage-driven: cancer type explained far more ORR variability than drug identity (37.3% vs 15.6%; F = 13.43 vs 3.29). FDA approvals reflected these same patterns where ORR strongly predicted indication status (F = 98.3-104.1).

In contrast, laboratory efficacy metrics did not track clinical activity. Raw in vitro AUC showed no association with ORR (R2 = 0.00; 95% CI: 0.00-0.01) and was dominated by drug identity rather than cancer lineage (85.2% vs 8.6%; F = 212.2 vs 21.6). Instead, AUC correlated with clinical exposure: unbound Cmax (R2 = 0.21 [0.21-0.34]) and therapeutic minimum concentrations (R2 = 0.69 [0.64-0.73]). This indicates that standard assay ranges capture exposure requirements rather than true efficacy. Normalizing potency by exposure restored the expected clinical relationships and resolved drug-specific anomalies such as gemcitabine.

Biomarkers showed consistent behavior across clinical and laboratory settings. Among 314 biomarker-drug pairs, correlation directions were significantly conserved (R2 = 0.17 [0.10-0.25]; p = 2.8×10^−14^). Literature-defined sensitivity and resistance annotations were enriched in vitro (OR = 3.7; p = 2.36×10^−8^) and in the clinic (OR = 3.9; p = 6.52×10^−9^), with stronger performance for correlations >0.1 (OR = 13.3 in vitro; OR = 8.4 clinically). Simple biomarker-sum models performed well across drugs, consistent with multi-pathway pseudo-first-order behavior.

Overall, NCI1970-Meta provides a quantitative framework linking laboratory pharmacology to real-world clinical efficacy. Biological signal is reliably preserved within drugs, while cross-drug comparisons require explicit exposure normalization. This resource offers a statistical foundation for improving drug prioritization, biomarker development, and translational pharmacodynamic modeling.
