## Supplementary Table 5 for "A comprehensive pharmacodynamic dataset reconciles 50 years of laboratory and clinical knowledge"

### Sheet: S04 - Cmax-dataset v2
Genericname	Brandname	Dose	Doseunit	Route	Infusion	Cmax(μmol/L)	Cmax(ng/mL)	AUC(ng•hr/mL)	Tmax(hr)	T1/2(hr)	Proteinbinding
Abarelix	Plenaxis	100	mg	IM	—	0.031	43.4	12000	72	316.8	0.98
Afatinib	Gilotrif	40	mg	PO	—	0.052	25	324	4	26.9	0.95
Alectinib	Alecensa	600	mg	PO	—	1.38	665	7430	4	33	0.99
Alfuzosin	UroXatral	10	mg	PO	—	0.035	14	194	8	10	0.87
Allopurinol	Zyloprim	300	mg	PO	—	14.3	1940	4814	1.4	1.4	0
Altretamine	Hexalen	200	mg	PO	—	3.76	790		0.5–3	4.7–10.2	0.94
Amifostine	Ethyol	200	mg/m2	IV	7.5min	105	22472	4238	—	0.26	0
Aminoglutethimide	Cytadren	500	mg	PO	—	25.4	5900		1.5	12.5	0.25
Aminolevulinicacid	LevulanKerastick	100	mg	IV*	1min	129	16900	13700	—	0.83
Anastrozole	Arimidex	1	mg	PO	—	0.035	10	536	—	41.3	0.4
Arsenictrioxide	Trisenox	0.1	mg/kg	IV	2h	0.91	180		—	—	0.75
Axitinib	Inlyta	5	mg	PO	—	0.163	63	466	1.8	3.1	0.99
Azacitidine	Vidaza	75	mg/m2	SC	—	3.07	750	960	0.5	0.68
Azacitidine	Vidaza	75	mg/m2	IV	10–40min	11.3	2750	1044	—	0.36
Belinostat	Beleodaq	1000	mg/m2	IV	30min	134	42657	29005	—	1	0.94
Bendamustine	Treanda	120	mg/m2	IV	60min	16.3	5840	13635	—	0.7	0.95
Bexarotene	Targretin	300	mg/m2	PO	—	3.39	1180	5980	2.5	3.4	0.99
Bicalutamide	Casodex	50	mg	PO	—	1.78	768	230838	31	139	0.96
Bleomycin	Blenoxane	15	mg/m2	IV	Bolus	706	1000000	4990000	—	4	0.01
Bortezomib	Velcade	1.3	mg/m2	IV	Bolus	0.312	120	196	0.08	48.7	0.83
Bosutinib	Bosulif	500	mg	PO	—	0.377	200	3650	4–6	22.5	0.96
Busulfan	Busulflex	0.8	mg/kg	IV	2h	4.96	1222	4790	—	—	0.32
Cabazitaxel	Jevtana	25	mg/m2	IV	1h	0.27	226	991	1	95	0.9
Cabozantinib	Cometriq	140	mg	PO	—	4.61	2310	41600	2–5	55	0.99
Capecitabine	Xeloda	1250	mg/m2	PO	—	21.1	7570	8450	0.82	0.43	0.35
Carboplatin	Paraplatin	400	mg/m2	IV	30min	135	50000	83333	0.5	3	0
Carfilzomib	Kyprolis	27	mg/m2	IV	5min	5.88	4232	379	—	<1	0.97
Carmustine	BiCNU	600	mg/m2	IV	2h	19.4	4150		—	—	0.8
Ceritinib	Zykadia	750	mg	PO	—	1.21	674	14000	5	41	0.97
Chlorambucil	Leukeran	0.2	mg/kg	PO	—	1.62	492	883	0.83	1.3	0.99
Cisplatin	Platinol	80	mg/m2	IV	1h	14.4	4321	42921	—	0.44
Cladribine	Leustatin	0.09	mg/kg/day	IV	24h	0.02	5.7		—	—	0.2
Cladribine	Leustatin	0.12	mg/kg	IV	2h	0.168	48		—	5.4	0.2
Clofarabine	Clolar	40	mg/m2	IV	2h	0.744	226	931	—	4.9	0.47
Cobimetinib	Cotellic	60	mg	PO	—	0.514	273	4340	2.4	44	0.95
Crizotinib	Xalkori	250	mg	PO	—	0.913	411	3880	4	34.9	0.91
Cyclophosphamide	Cytoxan	600	mg/m2	IV	Bolus	128	33408	226082	—	3–12	0.2
Cytarabine	Cytosar-U	3000	mg/m2	IV	3h	54.4	13219	38928	—	3.82	0.13
Dabrafenib	Tafinlar	150	mg	PO	—	4.86	2527	10751	2	4.8	0.99
Dacarbazine	DTIC-Dome	200	mg/m2	IV	30min	34.4	6270	4860	—	5	0.05
Dactinomycin	Cosmegen	0.70–1.50	mg/m2	IV	Bolus	0.02	25	44.5	0.25	14–43	0.05
Dasatinib	Sprycel	100	mg	PO	—	0.264	129	478	2	6.2	0.96
Daunorubicin	Daunoxome	50	mg/m2	IV	1h	0.31	175	575	—	11	0.97
Decitabine	Dacogen	15	mg/m2	IV	3h	0.323	74	163	2.5	0.62	0.01
Degarelix	Firmagon	240	mg	SC	—	0.016	26	25296	48	—	0.9
Dexrazoxane	Zinecard	500	mg/m2	IV	15min	136	36500	—	—	2.5	0.02
Docetaxel	Taxotere	100	mg/m2	IV	1h	5.47	4420	5900	—	41	0.97
Doxorubicin	Adriamycin	60	mg/m2	IV	5min	6.73	3660	1850	—	14.2	0.75
Doxorubicin(liposomal)	Doxil	20	mg/m2	IV	30min	15.34	8340	590000	—	55	0.7
Enzalutamide	Xtandi	160	mg	PO	—	35.7	16600	—	1	5.8	0.98
Epirubicin	Ellence	120	mg/m2	IV	10min	16.6	9000	3400	—	33.7	0.77
Eribulinmesylate	Halaven	1.4	mg/m2	IV	2–5min	0.508	371	757	0.17	40.4	0.5
Erlotinib	Tarceva	150	mg	PO	—	3.15	1238	18.6	5.5	24.4	0.93
Etoposide	VePesid	100	mg/m2	IV	60min	33.4	19660	29800	—	3.62	0.97
Everolimus	Afinitor	10	mg	PO	—	0.064	61	514	1	—	0.74
Exemestane	Aromasin	25	mg	PO	—	0.027	7.9	52	1.2–2.9	24	0.9
Fluorouracil	Adrucil	400	mg/m2	IV	Push	426	55400	11590	—	—	0.1
Flutamide	Eulexin	250	mg	PO	—	0.409	113	—	1.3	7.8	0.95
Fulvestrant	Faslodex	500	mg	IM	—	0.041	25	11400	—	960	0.99
Gefitinib	Iressa	250	mg	PO	—	0.356	159	5115	3	50.5	0.9
Gemcitabine	Gemzar	1250	mg/m2	IV	30min	89.3	23500	12500	—	0.23	0.01
Goserelinacetate	Zoladex	10.8	mg	SC	—	0.007	8.9	—	1.8	—	0.27
Hydroxyurea	Droxia	2000	mg	PO	—	795	60441	299181	1.2	3.32	0
Ibrutinib	Imbruvica	560	mg	PO	—	0.277	122	1263	2	9.2	0.98
Idarubicin	Idamycin	15	mg/m2	IV	5min	0.123	61	173	—	21.8	0.97
Idelalisib	Zydelig	150	mg	PO	—	5.18	2152	9599	1.8	5.75	0.84
Ifosfamide	Ifex	3000	mg/m2	IV	3h	431	112534	2448857	—	4.1	0
Imatinib	Gleevec	600	mg	PO	—	7.5	3700	48800	—	17	0.95
Imiquimod	Aldara	75	mg	Topical	—	0.0056	1.4	0.0291	—	—	0.92
Ingenol	Picato	0.5	mg	Topical	—	BLOQ	BLOQ	—	—	—	0.99
Ixabepilone	Ixempra	40	mg/m2	IV	3h	0.497	252	2143	—	35	0.7
Ixazomib	Ninlaro	4	mg	PO	—	0.118	61	1160	1	228	0.99
Lanreotide	SomatulineDepot	120	mg	SC	—	0.007	7.7	—	—	—	0
Lapatinib	Tykerb	1250	mg	PO	—	4.18	2430	36200	4	14.2	0.99
Lenalidomide	Revlimid	25	mg	PO	—	1.74	451	3820	1.5	5.3	0.3
Lenvatinib	Lenvima	24	mg	PO	—	0.761	325	3010	2	28	0.98
Letrozole	Femara	2.5	mg	PO	—	0.406	116	2246	1.5	—	0.6
Leuprolideacetate	Eligard	30	mg	SC	—	0.124	150	—	3.3	—	0.45
Mechlorethamine	Mustargen	0.4	mg/kg	IV	Bolus	BLOQ	BLOQ	—	—	—	0
Megestrolacetate	Megace	800	mg	PO	—	1.96	753	10476	5	—	0
Melphalan	Alkeran	20	mg/m2	IV	15–20min	9.17	2800	—	—	1.25	0.75
Mercaptopurine	Purinethol	75	mg/m2	PO	—	0.59	90	274	—	1.3	0.19
Mercaptopurine	Purixan	50	mg	PO	—	0.625	95	136	—	2	0.19
Methotrexate	Abitrexate	30	mg	PO	—	1.31	594	2466	1.2	2.9	0.5
Methoxsalen	Uvadex;8-MOP	40	mg	PO	—	0.624	135	440	2	2	0.9
Mitomycin	Mitozytrex	15	mg/m2	IV	30min	2.18	729	691	—	0.81	0.24
Mitoxantrone	Novantrone	12	mg/m2	IV	30min	0.715	318	298	—	17	0.78
Nab-paclitaxel	Abraxane	260	mg/m2	IV	30min	21.9	18740	20324	—	27	0.95
Nilotinib	Tasigna	400	mg	PO	—	0.84	445	11900	4	13	0.98
Nilutamide	Nilandron	150	mg	PO	—	2.84	900	39000	2.8	56	0.82
Octreotide	Sandostatin	0.1	mg	SC	—	0.0038	4	12.4	0.64	2.25	0.65
Olaparib	Lynparza	400	mg	PO	—	13.1	5700	58000	1.3	11.9	0.82
Omacetaxine	Synribo	1.25	mg/m2	SC	—	0.046	25	136	0.55	7	0.5
Osimertinib	Tagrisso	80	mg	PO	−	0.126	63	3132	6	64	0.99
Oxaliplatin	Eloxatin	110	mg/m2	IV	2h	4.96	1970	4990	—	1.86	0.9
Paclitaxel	Taxol	175	mg/m2	IV	3h	4.27	3650	15007	—	20.2	0.95
Palbociclib	Ibrance	125	mg	PO	—	0.101	45	1427	6	22.2	0.85
Pamidronate	Aredia	90	mg	IV	4h	11.1	2610	17120	4	—	0
Panobinostat	Farydak	20	mg	PO	—	0.082	29	280	1	15.5	0.9
Pazopanib	Votrient	800	mg	PO	—	133	58100	1037000	2–4	30.9	0.99
Pemetrexed	Alimta	500	mg/m2	IV	10min	306	131000	188000	—	4.4	0.81
Pentostatin	Nipent	4	mg/m2	IV	15min	1.82	489	1232	—	5.3	0.04
Plerixafor	Mozobil	0.24	mg/kg	SC	—	1.84	926	4741	0.5	5.1	0.58
Pomalidomide	Pomalyst	4	mg	PO	—	0.274	75	400	2–3	9.5	0.3
Ponatinib	Iclusig	45	mg	PO	—	0.137	73	1253	—	24	0.99
Porfimer	Photofrin	2	mg/kg	IV	3–5min	33.9	40000	2400000	—	415	0.9
Pralatrexate	Folotyn	40	mg/m2	IV	5min	10.3	4900	4900	—	1.8	0.67
Prednisone	Deltasone	50	mg	PO	—	0.145	52	—	—	—	0.9
Procarbazine	Matulane	300	mg	PO	—	3.13	692	217	0.21	0.154	0
Raloxifene	Evista	60	mg	PO	—	0.0011	0.5	27.2(ng•hr/mL)/(mg/kg)	—	27.7	0.95
Regorafenib	Stivarga	160	mg	PO	—	8.08	3900	58300	4	28	1
Romidepsin	Istodax	14	mg/m2	IV	4h	0.697	377	1549	—	3	0.93
Rucaparib	Rubraca	600	mg	PO		6	1940	16900	1.9	17	0.7
Ruxolitinib	Jakafi	25	mg	PO	—	1.09	335	979	0.63	2.3	0.97
Sonidegib	Odomzo	200	mg	PO	—	2.12	1030	22000	2–4	672	0.97
Sorafenib	Nexavar	400	mg	PO	—	20.1	9350	107000	2.5	23.8	0.99
Streptozocin	Zanosar	1500	mg/m2	IV	Push	1438	381400	72150	—	0.22	0
Sunitinibmalate	Sutent	50	mg	PO	—	0.181	72	1296	8.5	41–86	0.95
Tamoxifencitrate	Nolvadex	20	mg	PO	—	0.108	40	—	5	120–168	0.99
Tegafur	Utefos	50	mg/m2	PO	—	19	3803	26480	1	7.88	0
Temsirolimus	Torisel	25	mg	IV	30–60min	0.568	585	1627	—	17	0.87
Teniposide	Vumon	300–750	mg/m2	IV	72h	23.1	15200	—	—	—	0.99
Thalidomide	Thalomid	200	mg	PO	—	8.91	2300	23300	5.8	4.12	0.55
Thioguanine	Tabloid	40	mg/m2	PO	—	0.313	52	0.0979	1.5	—	0
Topotecan	Hycamtin	2.3	mg/m2	PO	—	0.015	6.3	22.7	—	3.49	0.35
Toremifene	Fareston	120	mg	PO	—	4.56	1850	115100	2.9	56.5	1
Trabectedin	Yondelis	1.5	mg/m2	IV	24hr	0.0024	1.8	56.8	—	175	0.97
Trametinib	Mekinist	2	mg	PO	—	0.021	13	69.7	2	3.9–4.8	0.97
Tretinoin	Vesanoid	45	mg/m2	PO	—	1.15	347	682	2.2	—	0.95
Triptorelin	TrelstarDepot	22.5	mg	IM	—	0.034	44	—	1–3	—	0
Valrubicin	Valstar	800	mg	Intra-cisternal	—	0.011	8	56.4	2–6	—	0.99
Vandetanib	Caprelsa	300	mg	PO	—	2.16	1025	20460	5	456	0.9
Vemurafenib	Zelboraf	960	mg	PO	—	127	62000	601000	3	57	0.99
Venetoclax	Venclexta	400	mg	PO	—	4.48	21000	32800	5–8	26	0.99
Vinblastine	Velban	1**	mg/m2	IV	Bolus	0.035	28	45	0.12	26.2	0.98
Vincristine	VincasarPFS	1	mg/m2	IV	Bolus	0.007	5.4	—	—	—	0.75
Vincristine(liposomal)	Marqibo	2.25	mg/m2	IV	60min	1.479	1220	14566	—	7.66	0.75
Vinorelbine	Navelbine	25	mg/m2	IV	20min	0.811	632	585	—	21.4	0.89
Vismodegib	Erivedge	150	mg	PO	—	33.9	14282	2283446	—	96	0.99
Vorinostat	Zolinza	400	mg	PO	—	1.2	317	1110	1.5	2	0.71
Zoledronicacid	Zometa	4	mg	IV	15min	0.971	264	420	—	146	0.35
